# Natural genetic variation drives microbiome selection in the *Caenorhabditis elegans* gut

**DOI:** 10.1101/2021.03.12.435148

**Authors:** Fan Zhang, Jessica L. Weckhorst, Adrien Assié, Ciara Hosea, Christopher A. Ayoub, Anastasia Khodakova, Mario Loeza Cabrera, Daniela Vidal, Marie-Anne Félix, Buck S. Samuel

**Affiliations:** Alkek Center for Metagenomics and Microbiome Research and Department of Molecular Virology and Microbiology, Baylor College of Medicine, Houston TX; Program in Quantitative and Computational Biosciences, Baylor College of Medicine, Houston TX; Program in Development, Disease Models and Therapeutics, Baylor College of Medicine, Houston TX; Ecole Normale Supérieure, IBENS, CNRS UMR8197, INSERM U1024, Paris, France

**Keywords:** host-microbe interactions, genetics, gnotobiotic models, insulin signaling, model microbiome

## Abstract

Host genetic landscapes can shape microbiome assembly in the animal gut by contributing to the establishment of distinct physiological environments. However, the genetic determinants contributing to the stability and variation of these microbiome types remain largely undefined. Here, we use the free-living nematode *Caenorhabditis elegans* to identify natural genetic variation among wild strains of *C. elegans* strains that drives assembly of distinct microbiomes. To achieve this, we first established a diverse model microbiome that represents the phylogenetic and functional diversity naturally found in the *C. elegans* microbiome. Using this community, we show that *C. elegans* utilizes immune, xenobiotic and metabolic signaling pathways to favor the assembly of different microbiome types. Variations in these pathways were associated with the enrichment for specific commensals, including the Alphaproteobacteria *Ochrobactrum*. Using RNAi and mutant strains, we showed that host selection for *Ochrobactrum* is mediated specifically by host insulin signaling pathways. *Ochrobactrum* recruitment is blunted in the absence of *daf-2*/IGFR and requires the insulin signaling transcription factors *daf-16/*FOXO and *pqm-1*/SALL2. Further, the ability of *C. elegans* to enrich for *Ochrobactrum* is correlated positively with host outcomes, as animals that develop faster are larger and have higher gut *Ochrobactrum* colonization as adults. These results highlight a new role for the highly conserved insulin signaling pathways in the regulation of microbiome composition in *C. elegans*.
