## Supplementary material for "Natural genetic variation drives microbiome selection in the *Caenorhabditis elegans* gut": Table S1

### Sheet: Sheet1
Strains	Isolation Site	Genus	Family	Class	Phylum	16S rRNA
BH3	Rotting apple	g__Ochrobactrum	f__Brucellaceae	c__Alphaproteobacteria	p__Proteobacteria	TCGAGCGCCCCGCAAGGGGAGCGGCAGACGGGTGAGTAACGCGTGGGAATCTACCTTTTGCTACGGAATAACTCAGGGAAACTTGTGCTAATACCGTATGTGCCCTTCGGGGGAAAGATTTATCGGCAAAGGATGAGCCCGCGTTGGATTAGCTAGTTGGTGAGGTAAAGGCTCACCAAGGCGACGATCCATAGCTGGTCTGAGAGGATGATCAGCCACACTGGGACTGAGACACGGCCCAGACTCCTACGGGAGGCAGCAGTGGGGAATATTGGACAATGGGCGCAAGCCTGATCCAGCCATGCCGCGTGAGTGATGAAGGCCCTAGGGTTGTAAAGCTCTTTCACCGGTGAAGATAATGACGGTAACCGGAGAAGAAGCCCCGGCTAACTTCGTGCC…
BIGb0102	Rotting apple	g__Acinetobacter	f__Moraxellaceae	c__Gammaproteobacteria	p__Proteobacteria	AGAGTTTGAANCTGGCTCAGATTGAACGCTGGCGGCAGGCTTAACACATGCAAGTCGAGCGGGGGAGGTTGCTTCGGTAACTGACCTAGCGGCGGACGGGTGAGTAATGCTTAGGAATCTGCCATTTAGTGGGGGACAACATTCCGAAAGGAATGCTAATACCGCATACGTCCTACGGGAGAAAGCAGGGGATCTTCGGACCTTGCGCTAAATGATGAGCCTAAGTCGGATTAGCTAGTTGGTGGGGTAAAGGCCTACCAAGGCGACGATCTGTAGCGGGTCTGAGAGGATGATCCGCCACACTGGGACTGAGACACGGCCCAGACTCCTACGGGAGGCAGCAGTGGGGAATATTGGACAATGGGCGGAAGCCTGATCCAGCCATGCCGCGTGTGTGAA…
BIGb0106	Rotting apple	g__Leucobacter	f__Microbacteriaceae	c__Actinobacteria	p__Actinobacteria	ATGAAGCCTAGCTTGCTAGGTGGAAGAGTGGCGAACGGGTGAGTAACACGTGAGCAACCTGCCCTTCACTCTGGGATACGCACTGGAAACGGTGTCTAATACTGGATATGACCCATCACCGCATGGTGTGTGGGTGGAAAGATTTATCGGTGAAGGATGGGCTCGCGGCCTATCAGCTTGTTGGTGAGGTAGTGGCTCACCAAGGCGACGACGGGTAGCCGGCCTGAGAGGGTGACCGGCCACACTGGGACTGAGACACGGCCCAGACTCCTACGGGAGGCAGCAGTGGGGAATATTGCACAATGGGCGCAAGCCTGATGCAGCAACGCCGCGTGAGGGATGACGGCCTTCGGGTTGTAAACCTCTTTTAGTAGGGAAGAAGCGAAAGTGACGGTACCT…
BIGb0117	C. elegans population from rotting apple	g__Leucobacter	f__Microbacteriaceae	c__Actinobacteria	p__Actinobacteria	TAGAGTTTGAATCTGGCTCAGGACGAACGCTGGCGGCGTGCTTAACACATGCAAGTCGAACGATGAAGCCTAGCTTGCTAGGTGGAAGAGTGGCGAACGGGTGAGTAACACGTGAGCAACCTGCCCTTCACTCTGGGATACGCACTGGAAACGGTGTCTAATACTGGATATGACCCATCACCGCATGGTGTGTGGGTGGAAAGATTTATCGGTGAAGGATGGGCTCGCGGCCTATCAGCTTGTTGGTGAGGTAGTGGCTCACCAAGGCGACGACGGGTAGCCGGCCTGAGAGGGTGACCGGCCACACTGGGACTGAGACACGGCCCAGACTCCTACGGGAGGCAGCAGTGGGGAATATTGCACAATGGGCGCAAGCCTGATGCAGCAACGCCGCGTGAG…
BIGb0124	C. elegans population from rotting apple	g__Ramlibacter	f__Comamonadaceae	c__Betaproteobacteria	p__Proteobacteria	TTCGGATGCTGACGAGTGGCGAACGGGTGAGTAAAGCATCGGAACGTGCCCAGTCGTGGGGGATAACTGCTCGAAAGAGCAGCTAATACCGCATACGACCTAAGGGTGAAAGCGGGGGACCTTCGGGCCTCGCGCGATTGGAGCGGCCGATGTCAGATTAGATAGTTGGTGGGGTAAAGGCTTACCAAGTCGACGATCTGTAGCTGGTCTGAGAGGACGACCAGCCACACTGGGACTGAGACACGGCCCAGACTCCTACGGGAGGCAGCAGTGGGGAATTTTGGACAATGGGCGAAAGCCTGATCCAGCAATGCCGCGTGCAGGAAGAAGGCCTTCGGGTTGTAAACTGCTTTTGTACGGAACGAAAAGGTTCTTTTTAATAAAGAGGACTGATGACGG…
BIGb0138	C. elegans population from rotting apple	g__Raoultella	f__Enterobacteriaceae	c__Gammaproteobacteria	p__Proteobacteria	TCGAGCGGTAGCACAGAGAGCTTGCTCTCGGGTGACGAGCGGCGGACGGGTGAGTAATGTCTGGGAAACTGCCTGATGGAGGGGGATAACTACTGGAAACGGTAGCTAATACCGCATAATGTCGCAAGACCAAAGTGGGGGACCTTCGGGCCTCATGCCATCAGATGTGCCCAGATGGGATTAGCTTGTAGGTGAGGTAATGGCTCACCTAGGCGACGATCCCTAGCTGGTCTGAGAGGATGACCAGCCACACTGGAACTGAGACACGGTCCAGACTCCTACGGGAGGCAGCAGTGGGGAATATTGCACAATGGGCGCAAGCCTGATGCAGCCATGCCGCGTGTATGAAGAAGGCCTTCGGGTTGTAAAGTACTTTCAGCGAGGAGGAAGGCGTTAAGG…
BIGb0145	Rotting apple	g__Stenotrophomonas	f__Xanthomonadaceae	c__Gammaproteobacteria	p__Proteobacteria	CGGCAGCACAGTAAGAGCTTGCTCTTATGGGTGGCGAGTGGCGGACGGGTGAGGAATACATCGGAATCTACCTTTTCGTGGGGGATAACGTAGGGAAACTTACGCTAATACCGCATACGACCTTCGGGTGAAAGCAGGGGACCTTCGGGCCTTGCGCGGATAGATGAGCCGATGTCGGATTAGCTAGTTGGCGGGGTAAAGGCCCACCAAGGCGACGATCCGTAGCTGGTCTGAGAGGATGATCAGCCACACTGGAACTGAGACACGGTCCAGACTCCTACGGGAGGCAGCAGTGGGGAATATTGGACAATGGGCGCAAGCCTGATCCAGCCATACCGCGTGGGTGAAGAAGGCCTTCGGGTTGTAAAGCCCTTTTGTTGGGAAAGAAAAGCAGTCGAT…
BIGb0149	Rotting apple	g__Citrobacter	f__Enterobacteriaceae	c__Gammaproteobacteria	p__Proteobacteria	GCAGTCGAGCGGTAGCACAGANNACTTGCTCTCTTGTGACAAGCGGCGGACAGGTGAGTAATGTCTGGGAAACTGCCTGATGGAGGGGGATAACTACTGGAAACGGTGGCTAATACCCCATAACGTCTCAAGACCANAGTGGGGGACCTTCTGGCCTCTTGCCATCTCATGTGCCCCCATGGGATTATCTATTATGTGAGGTAATGGCTCACCTATGCGACAATCCCTATCTGGTCTGAGAGGATGACCCCCCACACTGGAACTGAGACACGGTCCCCACTCCTACGGGGGGCGGCAGTGGGGAATATTGCGCAATGGGCGCAAGCCTGATGCACCCCTGCCCCGTGTATGAAAAAAGCCTTCTGGTTGTAAAGTACTTTCTCCGAGGAGGAAAGCGTT…
BIGb0156	Rotting apple	g__Yersinia	f__Enterobacteriaceae	c__Gammaproteobacteria	p__Proteobacteria	GTCTGGGAAACTGCCTGATGGAGGGGGATAACTACTGGAAACGGTAGCTAATACCGCATAACGTCTACGGACCAAAGTGGGGGACCTTCGGGCCTCATGCCATCAGATGTGCCCAGATGGGATTAGCTAGTAGGTGGGGTAATGGCTCACCTAGGCGACGATCCCTAGCTGGTCTGAGAGGATGACCAGCCACACTGGAACTGAGACACGGTCCAGACTCCTACGGGAGGCAGCAGTGGGGAATATTGCACAATGGGCGCAAGCCTGATGCAGCCATGCCGCGTGTGTGAAGAAGGCCTTCGGGTTGTAAAGCACTTTCAGCGAGGANGAAGGGTACTGTGTTAATAGCACTGTGCATTGACGTTACTCGCAGAAGAAGCACCGGCTAACTCCGTGCCA…
BIGb0172	C. elegans population from rotting apple	g__Limnohabitans	f__Comamonadaceae	c__Betaproteobacteria	p__Proteobacteria	GTAACAGGTCTTCGGATGCTGACGAGTGGCGAACGGGTGAGTAATACATCGGAACGTGCCTAGTAGTGGGGGATAACTACTCGAAAGAGTAGCTAATACCGCATGAGATCTAAGGATGAAAGCAGGGGATCGCAAGACCTTGTGCTACTAGAGCGGCTGATGGCAGATTAGGTAGTTGGTGGGATAAAAGCTTACCAAGCCGACGATCTGTAGCTGGTCTGAGAGGACGACCAGCCACACTGGAACTGAGACACGGTCCAGACTCCTACGGGAGGCAGCAGTGGGGAATTTTGGACAATGGGCGAAAGCCTGATCCAGCAATGCCGCGTGTAGGATGAAGGCCCTCGGGTTGTAAACTACTTTTGTACGGAACGAAAAGACTCTTTCTAATAAAGAGGG…
BIGb0186	C. elegans population from rotting apple	g__Chryseobacterium	f__Flavobacteriaceae	c__Flavobacteriia	p__Bacteroidetes	TGCAGCCGAGCGGTAGAGANCTTTCGGNATCTTGAGAGCGGCGTACGGGTGCGGAACACGTGTGCAACCTGCCTTTATCAGGGGGATAGCCTTTCGAAAGGAAGATTAATACCCCATAATATATTGAATGGCATCATTTGATATTGAAAACTCCGGTGGATAGAGATGGGCACGCGCAAGATTAGATAGTTGGTAGGGTAACGGCCTACCAAGTCAGTGATCTTTAGGGGGCCTGAGAGGGTGATCCCCCACACTGGTACTGAGACACGGACCAGACTCCTACGGGAGGCAGCAGTGAGGAATATTGGACAATGGGTGAGAGCCTGATCCAGCCATCCCGCGTGAAGGACGACGGCCCTATGGGTTGTAAACTTCTTTTGTATAGGGATAAACCTTTCC…
BIGb0188	C. elegans population from rotting apple	g__Citrobacter	f__Enterobacteriaceae	c__Gammaproteobacteria	p__Proteobacteria	TGCAGTCGAGCGGTAGCACAGAGAGCTTGCTCTCGGGTGACGAGCGGCGGACGGGTGAGTAATGTCTGGGAAACTGCCTGATGGAGGGGGATAACTACTGGAAACGGTAGCTAATACCGCATAACGTCGCAAGACCAAAGTGGGGGACCTTCGGGCCTCATGCCATCAGATGTGCCCAGATGGGATTAGCTAGTAGGTGAGGTAATGGCTCACCTAGGCGACGATCCCTAGCTGGTCTGAGAGGATGACCAGCCACACTGGAACTGAGACACGGTCCAGACTCCTACGGGAGGCAGCAGTGGGGAATATTGCACAATGGGCGCAAGCCTGATGCAGCCATGCCGCGTGTATGAAGAAGGCCTTCGGGTTGTAAAGTACTTTCAGCGAGGAGGAAGGCGA…
BIGb0193	C. elegans population from rotting apple	g__Erwinia	f__Enterobacteriaceae	c__Gammaproteobacteria	p__Proteobacteria	TGCAGTCGAACGGTAGCACAGAGGAGCTTGCTCCTTGGGTGACGAGTGGCGGACGGGTGAGTAATGCCTGGGAAACTGCCCGATGGAGGGGGATAACTACTGGAAACGGTAGCTAATACCGCATAACGTCTTCGGACCAAAGTGGGGGACCTTCGGGCCTCACACCATCGGATGTGCCCAGGTGGGATTAGCTAGTAGGTGGGGTAATGGCTCACCTAGGCGACGATCCCTAGCTGGTCTGAGAGGATGACCAGCCACACTGGAACTGAGACACGGTCCAGACTCCTACGGGAGGCAGCAGTGGGGAATATTGCACAATGGGCGCAAGCCTGATGCAGCCATGCCGCGTGTATGAAGAAGGCCTTCGGGTTGTAAAGTACTTTCAGTGGGGAGGAAGGC…
BIGb0196	C. elegans population from rotting apple	g__Acinetobacter	f__Moraxellaceae	c__Gammaproteobacteria	p__Proteobacteria	TGCAAGTCGAGCGGGGGAGGTTGCTTCGGTAACTGACCTAGCGGCGGACGGGTGAGTAATACTTAGGAATCTGCCTATTAATGGGGGACAACATCTCGAAAGGGATGCTAATACCGCATACGCCCTACGGGGGAAAGCAGGGGATCACTTGTGACCTTGCGTTAATAGATGAGCCTAAGTCGGATTAGCTAGTTGGTGGGGTAAAGGCCTACCAAGGCGACGATCTGTAGCGGGTCTGAGAGGATGATCCGCCACACTGGGACTGAGACACGGCCCAGACTCCTACGGGAGGCAGCAGTGGGGAATATTGGACAATGGGGGGAACCCTGATCCAGCCATGCCGCGTGTGTGAAGAAGGCCTTATGGTTGTAAAGCACTTTAAGCGAGGAGGAGGCTCTC…
BIGb0211	C. elegans population from rotting apple	g__Citrobacter	f__Enterobacteriaceae	c__Gammaproteobacteria	p__Proteobacteria	TCGGGTGNNGAGCGGCGGNCGGGNGAGTAATNTCTGGGAAACTNNNGATGGAGGGGGATAACTACTGGAAACGGTAGCTAATACCGCATAACGTCGCAAGACCAAAGAGGGGGACNTTCGGNCCTCTTGCCATCAGATGTGCCCAGATGGGATTAGCTAGTAGGTGNGGTAANGGCTCACCTAGGCGACGATCCCTAGCTGGTCTGAGAGGATGACCAGCCACACTGGAACTGAGACACGGTCCAGACTCCTACGGGAGGCAGCAGTGGGGAATATTGCACAATGGGCGCAAGCCTGATGCAGCCATGCCGCGTGTATGAAGAAGGCCTTCGGGTTGTAAAGTACTTTCAGCGAGGAGGAAGGCATTGTGGTTAATAACCGCAGTGATTGACGTTACTC…
BIGb0215	C. elegans population from rotting apple	g__Chryseobacterium	f__Flavobacteriaceae	c__Flavobacteriia	p__Bacteroidetes	TGCAGCCGAGCGGTATTGTTTCTTCGGAAATGAGAGAGCGGCGTACGGGTGCGGAACACGTGTGCAACCTGCCTTTATCTGGGGGATAGCCTTTCGAAAGGAAGATTAATACCCCATAATATATTGAATGGCATCATTCGATATTGAAAACTCCGGTGGATAGAGATGGGCACGCGCAAGATTAGATAGTTGGTGAGGTAACGGCTCACCAAGTCTGCGATCTTTAGGGGGCCTGAGAGGGTGATCCCCCACACTGGTACTGAGACACGGACCAGACTCCTACGGGAGGCAGCAGTGAGGAATATTGGACAATGGGTGAGAGCCTGATCCAGCCATCCCGCGTGAAGGACGACGGCCCTATGGGTTGTAAACTTCTTTTGTATAGGGATAAACCTAGAT…
BIGb0219	Rotting apple	g__Stenotrophomonas	f__Xanthomonadaceae	c__Gammaproteobacteria	p__Proteobacteria	TGCAGTCGAACGGCAGCACAGTAAGAGCTTGCTCTTATGGGTGGCGAGTGGCGGACGGGTGAGGAATACATCGGAATCTACTTTTTCGTGGGGGATAACGTAGGGAAACTTACGCTAATACCGCATACGACCTTCGGGTGAAAGCAGGGGACCTTCGGGCCTTGCGCGATTGAATGAGCCGATGTCGGATTAGCTAGTTGGCGGGGTAAAGGCCCACCAAGGCGACGATCCGTAGCTGGTCTGAGAGGATGATCAGCCACACTGGAACTGAGACACGGTCCAGACTCCTACGGGAGGCAGCAGTGGGGAATATTGGACAATGGGCGCAAGCCTGATCCAGCCATACCGCGTGGGTGAAGAAGGCCTTCGGGTTGTAAAGCCCTTTTGTTGGGAAAGAAA…
BIGb0220	Rotting apple	g__Lactococcus	f__Streptococcaceae	c__Bacilli	p__Firmicutes	TTATTGCGTTAGCTGCGATACAGAGAACTTATAGCTCCCTACATCTAGCACTCATCGTTTACGGCGTGGACTACCAGGGTATCTAATCCTGTTTGCTCCCCACGCTTTCGAGCCTCAGTGTCAGTTACAGGCCAGAGAGCCGCTTTCGCCACCGGTGTTCCTCCATATATCTACGCATTTCACCGCTACACATGGAATTCCACTCTCCTCTCCTGCACTCAAGTCTACCAGTTTCCAATGCATACAATGGTTGAGCCACTGCCTTTTACACCAGACTTAATAAACCACCTGCGCTCGCTTTACGCCCAATAAATCCGGACAACGCTCGGGACCTACGTATTACCGCGGCTGCTGGCACGTAGTTAGCCGTCCCTTTCTGGGTAGTTACCGTCACTTGAT…
BIGb0236	C. elegans population from rotting apple	g__Yersinia	f__Enterobacteriaceae	c__Gammaproteobacteria	p__Proteobacteria	TGCAAGTCGAGCGGCAGCGGGAAGTAGCTTGCTACTTTGCCGGCGAGCGGCGGACGGGTGAGTAATGTCTGGGAAACTGCCTGATGGAGGGGGATAACTACTGGAAACGGTAGCTAATACCGCATGACCTCGTAAGAGCAAAGTGGGGGACCTTCGGGCCTCACGCCATCGGATGTGCCCAGATGGGATTAGCTAGTAGGTGAGGTAATGGCTCACCTAGGCGACGATCCCTAGCTGGTCTGAGAGGATGACCAGCCACACTGGAACTGAGACACGGTCCAGACTCCTACGGGAGGCAGCAGTGGGGAATATTGCACAATGGGCGCAAGCCTGATGCAGCCATGCCGCGTGTGTGAAGAAGGCCTTAGGGTTGTAAAGCACTTTCAGCGAGGAGGAAGG…
BIGb0243	C. elegans population from rotting apple	g__Myroides	f__Flavobacteriaceae	c__Flavobacteriia	p__Bacteroidetes	TGCAGTCGAGGGGTAGAGNATAGCTTGCTATCNTTGAGACCGGCGCACGGGTGAGTAACGCGTATGCAATCTACCTTATACAGGGGAATAGCCCAGAGAAATTTGGATTAATGCCCCATGGTTTATTGAGATGGCATCATTTTAATAATAAAGATTTATCGGTATAAGATGAGCATGCGTATCATTAGCTAGTTGGTGTGGTAACGGCATACCAAGGCGACGATGATTAGGGGTCCTGAGAGGGAGATCCCCCACACTGGTACTGAGACACGGACCAGACTCCTACGGGAGGCAGCAGTGAGGAATATTGGTCAATGGAGGCAACTCTGAACCAGCCATGCCGCGTGCAGGATGACGGTCCTATGGATTGTAAACTGCTTTTGTACAGGAAGAAACATC…
BIGb0267	Rotting Heracleum stem	g__Citrobacter	f__Enterobacteriaceae	c__Gammaproteobacteria	p__Proteobacteria	TGCCAGAAGAGCTTGCTCTTCGGGTGACGAGCGGCGGACGGGTGAGTAATGTCTGGGAAACTGCCTGATGGAGGGGGATAACTACTGGAAACGGTAGCTAATACCGCATAACGTCGCAAGACCAAAGTGGGGGACCTTCGGGCCTCATGCCATCAGATGTGCCCAGATGGGATTAGCTAGTAGGTGAGGTAATGGCTCACCTAGGCGACGATCCCTAGCTGGTCTGAGAGGATGACCAGCCACACTGGAACTGAGACACGGTCCAGACTCCTACGGGAGGCAGCAGTGGGGAATATTGCACAATGGGCGCAAGCCTGATGCAGCCATGCCGCGTGTATGAAGAAGGCCTTCGGGTTGTAAAGTACTTTCAGCGAGGAGGAAGGCGATAAGGTTAATAAC…
BIGb0272	Rotting Heracleum stem	g__Pseudomonas	f__Pseudomonadaceae	c__Gammaproteobacteria	p__Proteobacteria	AATACTTAGGAATCTGCCTATTAATGGGGGACAACATCTCGAAAGGGATGCTAATACCGCATACGCCCTACGGGGGAAAGCAGGGGATCACTTGTGACCTTGCGTTAATAGATGAGCCTAAGTCGGATTAGCTAGTTGGTGGGGTAAAGGCCTACCAAGGCGACGATCTGTAGCGGGTCTGAGAGGATGATCCGCCACACTGGGACTGAGACACGGCCCAGACTCCTACGGGAGGCAGCAGTGGGGAATATTGGACAATGGGGGGAACCCTGATCCAGCCATGCCGCGTGTGTGAAGAAGGCCTTATGGTTGTAAAGCACTTTAAGCGAGGAGGAGGCTCTCTTGGTTAATACCCAAGATGAGTGGACGTTACTCGCAGAATAAGCACCGGCTAACTCT…
BIGb0273	Rotting Heracleum stem	g__Pseudomonas	f__Pseudomonadaceae	c__Gammaproteobacteria	p__Proteobacteria	TGCAGTCGAGCGGTAGAGAGAAGCTTGCTTCTCTTGAGAGCGGCGGACGGGTGAGTAATGCCTAGGAATCTGCCTGGTAGTGGGGGATAACGTTCGGAAACGGACGCTAATACCGCATACGTCCTACGGGAGAAAGCAGGGGACCTTCGGGCCTTGCGCTATCAGATGAGCCTAGGTCGGATTAGCTAGTTGGTGGGGTAATGGCTCACCAAGGCGACGATCCGTAACTGGTCTGAGAGGATGATCAGTCACACTGGAACTGAGACACGGTCCAGACTCCTACGGGAGGCAGCAGTGGGGAATATTGGACAATGGGCGAAAGCCTGATCNNGCCATGCCGCGTGTGTGAAGAAGGTCTTCGGATTGTAAAGCACTTTAAGTTGGGAGGAAGGGCAGTAA…
BIGb0359	Rotting Petasites stem	g__Enterobacter	f__Enterobacteriaceae	c__Gammaproteobacteria	p__Proteobacteria	GTCGAGCGGTAGCACAGAGAGCTTGCTCTCGGGTGACGAGCGGCGGACGGGTGAGTAATGTCTGGGAAACTGCCTGATGGAGGGGGATAACTACTGGAAACGGTAGCTAATACCGCATAATGTCGCAAGACCAAAGAGGGGGACCTTCGGGCCTCTTGCCATCAGATGTGCCCAGATGGGATTAGCTAGTAGGTGGGGTAATGGCTCACCTAGGCGACGATCCCTAGCTGGTCTGAGAGGATGACCAGCCACACTGGAACTGAGACACGGTCCAGACTCCTACGGGAGGCAGCAGTGGGGAATATTGCACAATGGGCGCAAGCCTGATGCAGCCATGCCGCGTGTGTGAAGAAGGCCTTCGGGTTGTAAAGCACTTTCAGCGAGGAGGAAGGCATTAAG…
BIGb0383	Rotting Petasites stem	g__Enterobacter	f__Enterobacteriaceae	c__Gammaproteobacteria	p__Proteobacteria	TGCAAGTCGAGCGGTAGCACAGAGAGCTTGCTCTCGGGTGACGAGCGGCGGACGGGTGAGTAATGTCTGGGAAACTGCCTGATGGAGGGGGATAACTACTGGAAACGGTAGCTAATACCGCATAATGTCGCAAGACCAAAGAGGGGGACCTTCGGGCCTCTTGCCATCAGATGTGCCCAGATGGGATTAGCTAGTAGGTGGGGTAATGGCTCACCTAGGCGACGATCCCTAGCTGGTCTGAGAGGATGACCAGCCACACTGGAACTGAGACACGGTCCAGACTCCTACGGGAGGCAGCAGTGGGGAATATTGCACAATGGGCGCAAGCCTGATGCAGCCATGCCGCGTGTGTGAAGAAGGCCTTCGGGTTGTAAAGCACTTTCAGCGAGGAGGAAGGCA…
BIGb0393	Rotting Petasites stem	g__Erwinia	f__Enterobacteriaceae	c__Gammaproteobacteria	p__Proteobacteria	TGGAGCTTGCTCCTTGGGTGACGAGTGGCGGACGGGTGAGTAATGTCTGGGAAACTGCCCGATGGAGGGGGATAACTACTGGAAACGGTAGCTAATACCGCATAACGTCGCAAGACCAAAGTGGGGGACCTTCGGGCCTCACACCATCGGATGTGCCCAGATGGGATTAGCTAGTAGGTGGGGTAATGGCTCACCTAGGCGACGATCCCTAGCTGGTCTGAGAGGATGACCAGCCACACTGGAACTGAGACACGGTCCAGACTCCTACGGGAGGCAGCAGTGGGGAATATTGCACAATGGGCGCAAGCCTGATGCAGCCATGCCGCGTGTATGAAGAAGGCCTTCGGGTTGTAAAGTACTTTCAGCGGGGAGGAAGGCGGTGAGGTTAATAACCTCACC…
BIGb0399	Rotting Petasites stem	g__Raoultella	f__Enterobacteriaceae	c__Gammaproteobacteria	p__Proteobacteria	CACGNAAAGTTTGTTTTCGGGTGACGAGCGGCGGACGGGTGAGTAATGTCTGGGAAACTGCCTGATGGAGGGGGATAACTACTGGAAACGGTAGCTAATACCGCATAACGTCGCAAGACCAAAGTGGGGGACCTTCGGGCCTCATGCCATCAGATGTGCCCAGATGGGATTAGCTAGTAGGTGGGGTAATGGCTCACCTAGGCGACGATCCCTAGCTGGTCTGAGAGGATGACCAGCCACACTGGAACTGAGACACGGTCCAGACTCCTACGGGAGGCAGCAGTGGGGAATATTGCACAATGGGCGCAAGCCTGATGCAGCCATGCCGCGTGTATGAAGAAGGCCTTCGGGTTGTAAAGTACTTTCAGCGAGGAGGAAGGCATTAAGGTTAATAACCTT…
BIGb0404	Rotting Petasites stem	g__Pseudomonas	f__Pseudomonadaceae	c__Gammaproteobacteria	p__Proteobacteria	TGCAGTCGAGCGGCAGCACGGGTACTTGTACCTGGTGGCGAGCGGCGGACGGGTGAGTAATGCCTAGGAATCTGCCTAGTAGTGGGGGATAACGTCCGGAAACGGGCGCTAATACCGCATACGTCCTACGGGAGAAAGTGGGGGATCTTCGGACCTCACGCTATTAGATGAGCCTAGGTCGGATTAGCTAGTTGGTGAGGTAATGGCTCACCAAGGCGACGATCCGTAACTGGTCTGAGAGGATGATCAGTCACACTGGAACTGAGACACGGTCCAGACTCCTACGGGAGGCAGCAGTGGGGAATATTGGACAATGGGCGAAAGCCTGATCCAGCCATGCCGCGTGTGTGAAGAAGGTCTTCGGATTGTAAAGCACTTTAAGTTGGGAGGAAGGGCAGT…
BIGb0408	Rotting Petasites stem	g__Pseudomonas	f__Pseudomonadaceae	c__Gammaproteobacteria	p__Proteobacteria	TGCAGTCGAGCGGTTGACGGGAGCTTGCTCCCTGATTCAGCGGCGGACGGGTGAGTCATGCCTAGGAATCTGCCTATTAGTGGGGGACAACGTTTCGAAAGGAACGCTAATACCGCATACGTCCTACGGGAGAAAGCAGGGGACCTTCGGGCCTTGCGCTAATAGATGAGCCTAGGTCGGATTAGCTAGTTGGTGGGGTAAAGGCTCACCAAGGCGACGATCCGTAACTGGTCTGAGAGGATGATCAGTCACACTGGAACTGAGACACGGTCCAGACTCCTACGGGAGGCAGCAGTGGGGAATATTGGACAATGGGCGAAAGCCTGATCCAGCCATGCCGCGTGTGTGAAGAAGGTCTTCGGATTGTAAAGCACTTTAAGTTGGGAGGAAGGGCAGTAA…
BIGb0435	Rotting Petasites stem	g__Erwinia	f__Enterobacteriaceae	c__Gammaproteobacteria	p__Proteobacteria	CGGTAGCACAGAGGAGCTTGCTCCTTGGGTGACGAGTGGCGGACGGGTGAGTAATGCCTGGGAAACTGCCCGATGGAGGGGGATAACTACTGGAAACGGTAGCTAATACCGCATAACGTCTTCGGACCAAAGTGGGGGACCTTCGGGCCTCACACCATCGGATGTGCCCAGGTGGGATTAGCTAGTAGGTGGGGTAATGGCTCACCTAGGCGACGATCCCTAGCTGGTCTGAGAGGATGACCAGCCACACTGGAACTGAGACACGGTCCAGACTCCTACGGGAGGCAGCAGTGGGGAATATTGCACAATGGGCGCAAGCCTGATGCAGCCATGCCGCGTGTATGAAGAAGGCCTTCGGGTTGTAAAGTACTTTCAGTGGGGAGGAAGGCGATGAGGTTA…
BIGb0470	Rotting Petasites stem	g__Pseudomonas	f__Pseudomonadaceae	c__Gammaproteobacteria	p__Proteobacteria	GAGTTTGGATCCTGGCTCAGATTGAACGCTGGCGGCAGGCCTAACACATGCAAGTCGAGCGGATGAGAAGAGCTTGCTCTTCGATTCAGCGGCGGACGGGTGAGTAATGCCTAGGAATCTGCCTGGTAGTGGGGGACAACGTTTCGAAAGGAACGCTAATACCGCATACGTCCTACGGGAGAAAGCAGGGGACCTTCGGGCCTTGCGCTATCAGATGAGCCTAGGTCGGATTAGCTAGTTGGTGAGGTAATGGCTCACCAAGGCGACGATCCGTAACTGGTCTGAGAGGATGATCAGTCACACTGGAACTGAGACACGGTCCAGACTCCTACGGGAGGCAGCAGTGGGGAATATTGGACAATGGGCGAAAGCCTGATCCAGCCATGCCGCGTGTGTGAA…
BIGb0473	Rotting Petasites stem	g__Pseudomonas	f__Pseudomonadaceae	c__Gammaproteobacteria	p__Proteobacteria	TGCAAGTCGAGCGGATGAGAAGAGCTTGCTCTTCGATTCAGCGGCGGACGGGTGAGTAATGCCTAGGAATCTGCCTGGTAGTGGGGGACAACGTTTCGAAAGGAACGCTAATACCGCATACGTCCTACGGGAGAAAGCAGGGGACCTTCGGGCCTTGCGCTATCAGATGAGCCTAGGTCGGATTAGCTAGTTGGTGAGGTAATGGCTCACCAAGGCGACGATCCGTAACTGGTCTGAGAGGATGATCAGTCACACTGGAACTGAGACACGGTCCAGACTCCTACGGGAGGCAGCAGTGGGGAATATTGGACAATGGGCGAAAGCCTGATCCAGCCATGCCGCGTGTGTGAAGAAGGTCTTCGGATTGTAAAGCACTTTAAGTTGGGAGGAAGGGCATTA…
BIGb0477	Rotting Petasites stem	g__Pseudomonas	f__Pseudomonadaceae	c__Gammaproteobacteria	p__Proteobacteria	TGCAGTCGAGCGGTAGAGAGAAGCTTGCTTCTCTTGAGAGCGGCGGACGGGTGAGTAATACCTAGGAATCTGCCTGATAGTGGGGGATAACGTTCGGAAACGGACGCTAATACCGCATACGTCCTACGGGAGAAAGCAGGGGACCTTCGGGCCTTGCGCTATCAGATGAGCCTAGGTCGGATTAGCTAGTTGGTGAGGTAATGGCTCACCAAGGCTACGATCCGTAACTGGTCTGAGAGGATGATCAGTCACACTGGAACTGAGACACGGTCCAGACTCCTACGGGAGGCAGCAGTGGGGAATATTGGACAATGGGCGAAAGCCTGATCCAGCCATGCCGCGTGTGTGAAGAAGGTCTTCGGATTGTAAAGCACTTTAAGTTGGGAGGAAGGGCAGTAA…
BIGb0506	Rotting Petasites stem	g__Providencia	f__Enterobacteriaceae	c__Gammaproteobacteria	p__Proteobacteria	CATGCAGTCGAGCGGTAACAGGGGAAGCTTGCTTCTCGCTGACGAGCGGCGGACGGGTGAGTAATGTATGGGGATCTGCCCGATAGAGGGGGATAACTACTGGAAACGGTGGCTAATACCGCATAATCTCTTAGGAGCAAAGCAGGGGAACTTCGGTCCTTGCGCTATCGGATGAACCCATATGGGATTAGCTAGTAGGTGGGGTAATGGCTCACCTAGGCGACGATCCCTAGCTGGTCTGAGAGGATGATCAGCCACACTGGGACTGAGACACGGCCCAGACTCCTACGGGAGGCAGCAGTGGGGAATATTGCACAATGGGCGAAAGCCTGATGCAGCCATGCCGCGTGTATGAAGAAGGCCTTAGGGTTGTAAAGTACTTTCAGTCGGGAGGAAGGC…
BIGb0525	Live Helix Snail	g__Pseudomonas	f__Pseudomonadaceae	c__Gammaproteobacteria	p__Proteobacteria	TGCAAGTCGAGCGGATGAGAGGAGCTTGCTCCTGGATTCAGCGGCGGACGGGTGAGTAATGCCTAGGAATCTGCCTGGTAGTGGGGGACAACGTTTCGAAAGGAACGCTAATACCGCATACGTCCTACGGGAGAAAGCAGGGGACCTTCGGGCCTTGCGCTATCAGATGAGCCTAGGTCGGATTAGCTAGTTGGTGAGGTAATGGCTCACCAAGGCGACGATCCGTAACTGGTCTGAGAGGATGATCAGTCACACTGGAACTGAGACACGGTCCAGACTCCTACGGGAGGCAGCAGTGGGGAATATTGGACAATGGGCGAAAGCCTGATCCAGCCATGCCGCGTGTGTGAAGAAGGTCTTCGGATTGTAAAGCACTTTAAGTTGGGAGGAAGGGCAGTA…
BIGb0552	Live Oxychilus snail	g__Buttiauxella	f__Enterobacteriaceae	c__Gammaproteobacteria	p__Proteobacteria	GCAGTCGAGCNNTAGCACAGGGAGCTTGTTNCTGGGTGACGAGCGGCGGACGGGTGAGTAATGTCTGGGAAACTGCCTGATGGAGGGGGATAACTACTGGAAACGGTAGCTAATACCGCATAACGTCTTCGGACCAAAGAGGGGGACCTTCGGGCCTCTTGCCATCAGATGTGCCCAGATGGGATTAGCTAGTAGGTGAGGTAATGGCTCACCTAGGCGACGATCCCTAGCTGGTCTGAGAGGATGACCAGCCACACTGGAACTGAGACACGGTCCAGACTCCTACGGGAGGCAGCAGTGGGGAATATTGCACAATGGGCGCAAGCCTGATGCAGCCATGCCGCGTGTATGAAGAAGGCCTTCGGGTTGTAAAGTACTTTCAGCGAGGAGGAAGGCATT…
BIGb0611	Rotting Heracleum stem	g__Gluconobacter	f__Acetobacteraceae	c__Alphaproteobacteria	p__Proteobacteria	TGCAGTCGCACGGATCTTTCGGGATCAGTGGCGGACGGGTGAGTAACGCGTAGGGATCTATCCATGGGTGGGGGACAACTCCGGGAAACTGGAGCTAATACCGCATGATACCTGAGGGTCAAAGGCGCAAGTCGCCTGTGGAGGAACCTGCGTTCGATTAGCTAGTTGGTGGGGTAAAGGCCTACCAAGGCGATGATCGATAGCTGGTTTGAGAGGATGATCAGCCACACTGGGACTGAGACACGGCCCAGACTCCTACGGGAGGCAGCAGTGGGGAATATTGGACAATGGGCGAAAGCCTGATCCAGCAATGCCGCGTGTGTGAAGAAGGTCTTCGGATTGTAAAGCACTTTCGACGGGGACGATGATGACGGTACCCGTAGAAGAAGCCCCGGCTAA…
JUb101	Small beige slug D (Deroceras sp.?) next to apples V6,V7	g__Enterobacter	f__Enterobacteriaceae	c__Gammaproteobacteria	p__Proteobacteria	AGAGCTTGCTCTCGGGTGACGAGCGGCGGACGGGTGAGTAATGTCTGGGAAACTGCCTGATGGAGGGGGATAACTACTGGAAACGGTAGCTAATACCGCATAACGTCGCAAGACCAAAGAGGGGGACCTTCGGGCCTCTTGCCATCAGATGTGCCCAGATGGGATTAGCTAGTAGGTGGGGTAATGGCTCACCTAGGCGACGATCCCTAGCTGGTCTGAGAGGATGACCAGCCACACTGGAACTGAGACACGGTCCAGACTCCTACGGGAGGCAGCAGTGGGGAATATTGCACAATGGGCGCAAGCCTGATGCAGCCATGCCGCGTGTATGAAGAAGGCCTTCGGGTTGTAAAGTACTTTCAGCGAGGAGGAAGGCATTGTGGTTAATAACCGCAGTGA…
JUb102	Small beige slug D (Deroceras sp.?) next to apples V6,V7	g__Providencia	f__Enterobacteriaceae	c__Gammaproteobacteria	p__Proteobacteria	TGCAAGTCGAGCGGTAACAGGGGAAGCTTGCTTCTCGCTGACGAGCGGCGGACGGGTGAGTAATGTATGGGGATCTGCCCGATAGAGGGGGATAACTACTGGAAACGGTAGCTAATACCGCATAATCTCTTAGGAGCAAAGCAGGGGAACTTCGGTCCTTGCGCTATCGGATGAACCCATATGGGATTAGCTAGTTGGTGAGGTAATGGCTCACCAAGGCGACGATCCCTAGCTGGTCTGAGAGGATGATCAGCCACACTGGGACTGAGACACGGCCCAGACTCCTACGGGAGGCAGCAGTGGGGAATATTGCACAATGGGCGCAAGCCTGATGCAGCCATGCCGCGTGTATGAAGAAGGCCTTAGGGTTGTAAAGTACTTTCAGTTGGGAGGAAGGCG…
JUb115	Small snail K next to grapes V13	g__Arthrobacter	f__Micrococcaceae	c__Actinobacteria	p__Actinobacteria	TGCAAGTCGAACGATGAAGCCCAGCTTGCTGGGTGGATTAGTGGCGAACGGGTGAGTAACACGTGAGTAACCTGCCCCCGACTCTGGGATAAGCCCGGGAAACTGGGTCTAATACCGGATATTACCTTTGACCGCATGGTTGTTGGTGGAAAGATTTATCGGTGGGGGATGGACTCGCGGCCTATCAGCTTGTTGGTGAGGTAATGGCTCACCAAGGCGACGACGGGTAGCCGGCCTGAGAGGGTGACCGGCCACACTGGGACTGAGACACGGCCCAGACTCCTACGGGAGGCAGCAGTGGGGAATATTGCACAATGGGCGAAAGCCTGATGCAGCGACGCCGCGTGAGGGATGACGGCCTTCGGGTTGTAAACCTCTTTCAGTAGGGAAAAAGCGAAA…
JUb18	South African Dolgin culture with cuticle-adhering bacteria	g__Leucobacter	f__Microbacteriaceae	c__Actinobacteria	p__Actinobacteria	ATGAAGCCTAGCTTGCTAGGTGGAAGAGTGGCGAACGGGTGAGTAACACGTGAGCAACCTGCCCTTCACTCTGGGATACGCACTGGAAACGGTGTCTAATACTGGATATGACCCATCACCGCATGGTGTGTGGGTGGAAAGATTTATCGGTGAAGGATGGGCTCGCGGCCTATCAGCTTGTTGGTGAGGTAGTGGCTCACCAAGGCGACGACGGGTAGCCGGCCTGAGAGGGTGACCGGCCACACTGGGACTGAGACACGGCCCAGACTCCTACGGGAGGCAGCAGTGGGGAATATTGCACAATGGGCGCAAGCCTGATGCAGCAACGCCGCGTGAGGGATGACGGCCTTCGGGTTGTAAACCTCTTTTAGTAGGGAAGAAGCGAAAGTGACGGTACCT…
JUb19	Rotting pear	g__Stenotrophomonas	f__Xanthomonadaceae	c__Gammaproteobacteria	p__Proteobacteria	TGCAGTCGAACGGCAGCACAGAGGAGCTTGCTCCTTGGGTGGCGAGTGGCGGACGGGTGAGGAATACATCGGAATCTACTTTTTCGTGGGGGATAACGTAGGGAAACTTACGCTAATACCGCATACGACCTACGGGTGAAAGCAGGGGACCTTCGGGCCTTGCGCGATTGAATGAGCCGATGTCGGATTAGCTAGTTGGCGGGGTAAAGGCCCACCAAGGCGACGATCCGTAGCTGGTCTGAGAGGATGATCAGCCACACTGGAACTGAGACACGGTCCAGACTCCTACGGGAGGCAGCAGTGGGGAATATTGGACAATGGGCGCAAGCCTGATCCAGCCATACCGCGTGGGTGAAGAAGGCCTTCGGGTTGTAAAGCCCTTTTGTTGGGAAAGAAATC…
JUb20	Rotting Arum stem	g__Sphingobacterium	f__Sphingobacteriaceae	c__Sphingobacteriia	p__Bacteroidetes	TGCAAGTCGGACGGGATTCAGGGAGTAGCTTGCTACAAACTGATGAGAGTGGCGCACGGGTGCGTAACGCGTGAGCAACCTACCCATATCAGGGGGATAGCCTCTCGAAAGAGAGATTAACACCGCATAACATCATTTACCGGCATCGGTTTTTGATCAAATATTTATAGGATATGGATGGGCTCGCGTGACATTAGCTAGTTGGAGAGGTAACGGCTCACCAAGGCTACGATGTCTAGGGGCTCTGAGAGGAGAATCCCCCACACTGGTACTGAGACACGGACCAGACTCCTACGGGAGGCAGCAGTAAGGAATATTGGTCAATGGAGGCAACTCTGAACCAGCCATGCCGCGTGCAGGATGACTGCCCTATGGGTTGTAAACTGCTTTTGTCAGGGA…
JUb23	Rotting Arum stem	g__Stenotrophomonas	f__Xanthomonadaceae	c__Gammaproteobacteria	p__Proteobacteria	TGCAGTCGAACGGCAGCACAGTAAGAGCTTGCTCTTATGGGTGGCGAGTGGCGGACGGGTGAGGAATACATCGGAATCTACTTTTTCGTGGGGGATAACGTAGGGAAACTTACGCTAATACCGCATACGACCTACGGGTGAAAGCAGGGGATCTTCGGACCTTGCGCGATTGAATGAGCCGATGTCGGATTAGCTAGTTGGCGGGGTAAAGGCCCACCAAGGCGACGATCCGTAGCTGGTCTGAGAGGATGATCAGCCACACTGGAACTGAGACACGGTCCAGACTCCTACGGGAGGCAGCAGTGGGGAATATTGGACAATGGGCGCAAGCCTGATCCAGCCATACCGCGTGGGTGAAGAAGGCCTTCGGGTTGTAAAGCCCTTTTGTTGGGAAAGAAA…
JUb28	Rotting hawthorn fruits	g__Pseudomonas	f__Pseudomonadaceae	c__Gammaproteobacteria	p__Proteobacteria	TGCAGTCGAGCGGCAGCACGGGTACTTGTACCTGGTGGCGAGCGGCGGACGGGTGAGTAATGCCTAGGAATCTGCCTAGTAGTGGGGGATAACGTCCGGAAACGGGCGCTAATACCGCATACGTCCTACGGGAGAAAGTGGGGGATCTTCGGACCTCACGCTATTAGATGAGCCTAGGTCGGATTAGCTAGTTGGTGAGGTAATGGCTCACCAAGGCGACGATCCGTAACTGGTCTGAGAGGATGATCAGTCACACTGGAACTGAGACACGGTCCAGACTCCTACGGGAGGCAGCAGTGGGGAATATTGGACAATGGGCGAAAGCCTGATCCAGCCATGCCGCGTGTGTGAAGAAGGTCTTCGGATTGTAAAGCACTTTAAGTTGGGAGGAAGGGCAGT…
JUb34	Rotting hawthorn fruits	g__Curtobacterium	f__Microbacteriaceae	c__Actinobacteria	p__Actinobacteria	CGCAGGTGCGCGTGCTTACCATGCAGTCGAACGATGATGCCCAGCTTGCTGGGTGGATTAGTGGCGAACGGGTGAGTAACACGTGAGTAACCTGCCCCTGACTCTGGGATAAGCGTTGGAAACGACGTCTAATACTGGATATGATCACTGGCCGCATGGTCTGGTGGTGGAAAGATTTTTTGGTTGGGGATGGACTCGCGGCCTATCAGCTTGTTGGTGAGGTAATGGCTCACCAAGGCGACGACGGGTAGCCGGCCTGAGAGGGTGACCGGCCACACTGGGACTGAGACACGGCCCAGACTCCTACGGGAGGCAGCAGTGGGGAATATTGCACAATGGGCGAAAGCCTGATGCAGCAACGCCGCGTGAGGGATGACGGCCTTCGGGTTGTAAACCTCT…
JUb39	Rotting apple	g__Providencia	f__Enterobacteriaceae	c__Gammaproteobacteria	p__Proteobacteria	GGCTGGCGCAGCCTACACATGCAAGTCGAGCGGTAACAGGGGAAGCTTGCTTCTCGCTGACGAGCGGCGGACGGGTGAGTAATGTATGGGGATCTGCCCGATAGAGGGGGATAACTACTGGAAACGGTAGCTAATACCGCATAATCTCTTAGGAGCAAAGCAGGGGAACTTCGGTCCTTGCGCTATCGGATGAACCCATATGGGATTAGCTAGTTGGTGAGGTAATGGCTCACCAAGGCGACGATCCCTAGCTGGTCTGAGAGGATGATCAGCCACACTGGGACTGAGACACGGCCCAGACTCCTACGGGAGGCAGCAGTGGGGAATATTGCACAATGGGCGCAAGCCTGATGCAGCCATGCCGCGTGTATGAAGAAGGCCTTAGGGTTGTAAAGTACT…
JUb44	Rotting apple	g__Chryseobacterium	f__Flavobacteriaceae	c__Flavobacteriia	p__Bacteroidetes	TTTCGGGATCTTGAGAGCGGCGTACGGGTGCGGAACACGTGTGCAACCTGCCTTTATCAGGGGGATAGCCTTTCGAAAGGAAGATTAATACCCCATAATATATTGAATGGCATCATTTGATATTGAAAACTCCGGTGGATAGAGATGGGCACGCGCAAGATTAGATAGTTGGTAGGGTAACGGCCTACCAAGTCAGTGATCTTTAGGGGGCCTGAGAGGGTGATCCCCCACACTGGTACTGAGACACGGACCAGACTCCTACGGGAGGCAGCAGTGAGGAATATTGGACAATGGGTGAGAGCCTGATCCAGCCATCCCGCGTGAAGGACGACGGCCCTATGGGTTGTAAACTTCTTTTGTATAGGGATAAACCTTTCCACGTGTGGAAAGCTGAAGGTA…
JUb45	Rotting apple	g__Neorhizobium	f__Rhizobiaceae	c__Alphaproteobacteria	p__Proteobacteria	TGCAGTCGAGCGCCCCGCAAGGGGAGCGGCAGACGGGTGAGTAACGCGTGGGAATCTACCCATCTCTGCGGAACAACTCCGGGAAACTGGAGCTAATACCGCATACGCCCTTCGGGGGAAAGATTTATCGGGGATGGATGAGCCCGCGTTGGATTAGCTAGTTGGTGGGGTAAAGGCCTACCAAGGCGACGATCCATAGCTGGTCTGAGAGGATGATCAGCCACATTGGGACTGAGACACGGCCCAAACTCCTACGGGAGGCAGCAGTGGGGAATATTGGACAATGGGCGCAAGCCTGATCCAGCCATGCCGCGTGTGTGATGAAGGCCTTAGGGTTGTAAAGCACTTTCACCGATGAAGATAATGACGGTAGTCGGAGAAGAAGCCCCGGCTAACTTC…
JUb52	Rotting apple	g__Pseudomonas	f__Pseudomonadaceae	c__Gammaproteobacteria	p__Proteobacteria	AGAGTTTGGAANCTGGCTCAGATTGAACGCTGGCGGCAGGCCTAACACATGCAAGTCGAGCGGATGAGAGGAGCTTGCTCCTCGATTCAGCGGCGGACGGGTGAGTAATGCCTAGGAATCTGCCTAGTAGTGGGGGACAACGTTTCGAAAGGAACGCTAATACCGCATACGTCCTACGGGAGAAAGTGGGGGATCTTCGGACCTCACGCTATTAGATGAGCCTAGGTCGGATTAGCTAGTTGGTAGGGTAAAGGCCTACCAAGGCGACGATCCGTAACTGGTCTGAGAGGATGATCAGTCACACTGGAACTGAGACACGGTCCAGACTCCTACGGGAGGCAGCAGTGGGGAATATTGGACAATGGGCGAAAGCCTGATCCAGCCATGCCGCGTGTGTGA…
JUb53	Rotting apple	g__Yersinia	f__Enterobacteriaceae	c__Gammaproteobacteria	p__Proteobacteria	TCCCGANGGTTAAGCTACCTACTTCTTTTGCAACCCACTCCCATGGTGTGACGGGCGGTGTGTACAAGGCCCGGGAACGTATTCACCGTAGCATTCTGATCTACGATTACTAGCGATTCCGACTTCATGGAGTCGAGTTGCAGACTCCAATCCGGACTACGACATACTTTATGAGGTCCGCTTGCTCTCGCGAGTTCGCTTCTCTTTGTATATGCCATTGTAGCACGTGTGTAGCCCTACTCGTAAGGGCCATGATGACTTGACGTCATCCCCACCTTCCTCCGGTTTATCACCGGCAGTCTCCTTTGAGTTCCCGACATTACTCGCTGGCAACAAAGGATAAGGGTTGCGCTCGTTGCGGGACTTAACCCAACATTTCACAACACGAGCTGACGACAG…
JUb54	Rotting apple	g__Raoultella	f__Enterobacteriaceae	c__Gammaproteobacteria	p__Proteobacteria	TGCAGTCGAGCGGTAGCACAGAGAGCTTGCTCTCGGGTGACGAGCGGCGGACGGGTGAGTAATGTCTGGGAAACTGCCTGATGGAGGGGGATAACTACTGGAAACGGTAGCTAATACCGCATAACGTCGCAAGACCAAAGTGGGGGACCTTCGGGCCTCATGCCATCAGATGTGCCCAGATGGGATTAGCTAGTAGGTGGGGTAATGGCTCACCTAGGCGACGATCCCTAGCTGGTCTGAGAGGATGACCAGCCACACTGGAACTGAGACACGGTCCAGACTCCTACGGGAGGCAGCAGTGGGGAATATTGCACAATGGGCGCAAGCCTGATGCAGCCATGCCGCGTGTATGAAGAAGGCCTTCGGGTTGTAAAGTACTTTCAGCGAGGAGGAAGGCAT…
JUb56	Rotting apple	g__Sphingobacterium	f__Sphingobacteriaceae	c__Sphingobacteriia	p__Bacteroidetes	CGTTCTGCGGCGGCCTATACATGCAAGTCGGACGGGATTCAGGGAGTAGCTTGCTACAGAACTGATGAGAGTGGCGCACGGGTGCGTAACGCGTGAGCAACCTACCCATATCAGGGGGATAGCCTCTCGAAAGAGAGATTAACACCGCATAACATCATTTACCGGCATCGGTTTGTGATCAAATATTTATAGGATATGGATGGGCTCGCGTGACATTAGCTAGTTGGAGAGGTAACGGCTCACCAAGGCTACGATGTCTAGGGGCTCTGAGAGGAGAATCCCCCACACTGGTACTGAGACACGGACCAGACTCCTACGGGAGGCAGCAGTAAGGAATATTGGTCAATGGAGGCAACTCTGAACCAGCCATGCCGCGTGCAGGATGACTGCCCTATGGGT…
JUb58	Rotting apple	g__Limnohabitans	f__Comamonadaceae	c__Betaproteobacteria	p__Proteobacteria	CGGTAACAGGTCTTCGGATGCTGACGAGTGGCGAACGGGTGAGTAACACATCGGAACGTGCCTAGTAGTGGGGGATAACTACTCGAAAGAGTAGCTAATACCGCATGAGATCTAAGGATGAAAGCAGGGGACCTTCGGGCCTTGCGCTACTAGAGCGGCTGATGGCAGATTAGGTAGTTGGTGGGATAAAAGCTTACCAAGCCGACGATCTGTAGCTGGTCTGAGAGGACGACCAGCCACACTGGGACTGAGACACGGCCCAGACTCCTACGGGAGGCAGCAGTGGGGAATTTTGGACAATGGGCGAAAGCCTGATCCAGCAATGCCGCGTGTAGGATGAAGGCCCTCGGGTTGTAAACTACTTTTGTACGGAACGAAAAGACTCTCTCGAATAAAGAG…
JUb65	Rotting apple	g__Curtobacterium	f__Microbacteriaceae	c__Actinobacteria	p__Actinobacteria	TCGAACGATGATGCCCAGCTTGCTGGGTGGATTAGTGGCGAACGGGTGAGTAACACGTGAGTAACCTGCCCCTGACTCTGGGATAAGCGTTGGAAACGACGTCTAATACTGGATATGACTGCCGGCCGCATGGTCTGGTGGTGGAAAGATTTTTTGGTTGGGGATGGACTCGCGGCCTATCAGCTTGTTGGTGAGGTAATGGCTCACCAAGGCGACGACGGGTAGCCGGCCTGAGAGGGTGACCGGCCACACTGGGACTGAGACACGGCCCAGACTCCTACGGGAGGCATCAGTGGGGAATATTGCACAATGGGCGAAAGCCTGATGCAGCAACGCCGCGTGAGGGATGACGGCCTTCGGGTTGTAAACCTCTTTTAGTAGGGAAGAAGGGAGCTTGCT…
JUb66	Rotting apple	g__Enterobacter	f__Enterobacteriaceae	c__Gammaproteobacteria	p__Proteobacteria	TGCAGTCGAGCGGTAGCACAGAGAGCTTGCTCTCGGGTGACGAGCGGCGGACGGGTGAGTAATGTCTGGGAAACTGCCTGATGGAGGGGGATAACTACTGGAAACGGTAGCTAATACCGCATAACGTCGCAAGACCAAAGAGGGGGACCTTCGGGCCTCTTGCCATCAGATGTGCCCAGATGGGATTAGCTAGTAGGTGGGGTAATGGCTCACCTAGGCGACGATCCCTAGCTGGTCTGAGAGGATGACCAGCCACACTGGAACTGAGACACGGTCCAGACTCCTACGGGAGGCAGCAGTGGGGAATATTGCACAATGGGCGCAAGCCTGATGCAGCCATGCCGCGTGTATGAAGAAGGCCTTCGGGTTGTAAAGTACTTTCAGCGAGGAGGAAGGCAT…
JUb78	Rotting grapes	g__Sphingobacterium	f__Sphingobacteriaceae	c__Sphingobacteriia	p__Bacteroidetes	CAGGGAGTAGCTTGCTACGAACTGATGAGAGTGGCGCACGGGTGCGTAACGCGTGAGCAACCTACCCATATCAGGGGGATAGCCTCTCGAAAGAGAGATTAACACCGCATAACATCATTAACCGGCATCGGTTTGTGATCAAATATTTATAGGATATGGATGGGCTCGCGTGACATTAGCTAGTTGGAGAGGTAACGGCTCACCAAGGCTACGATGTCTAGGGGCTCTGAGAGGAGAATCCCCCACACTGGTACTGAGACACGGACCAGACTCCTACGGGAGGCAGCAGTAAGGAATATTGGTCAATGGAGGCAACTCTGAACCAGCCATGCCGCGTGCAGGATGACTGCCCTATGGGTTGTAAACTGCTTTTGTCAGGGAATAAACCTTTCTACGTGT…
JUb8	Compost	g__Delftia	f__Comamonadaceae	c__Betaproteobacteria	p__Proteobacteria	CGGACGCTGACGAGTGGCGAACGGGTGAGTAATACATCGGAACGTGCCCAGTCGTGGGGGATAACTACTCGAAAGAGTAGCTAATACCGCATACGATCTGAGGATGAAAGCGGGGGACCTTCGGGCCTCGCGCGATTGGAGCGGCCGATGGCAGATTAGGTAGTTGGTGGGATAAAAGCTTACCAAGCCGACGATCTGTAGCTGGTCTGAGAGGACGACCAGCCACACTGGGACTGAGACACGGCCCAGACTCCTACGGGAGGCAGCAGTGGGGAATTTTGGACAATGGGCGAAAGCCTGATCCAGCAATGCCGCGTGCAGGATGAAGGCCTTCGGGTTGTAAACTGCTTTTGTACGGAACGAAAAAGCTTCTCCTAATACGAGAGGCCCATGACGGTA…
JUb83	Rotting grapes	g__Rhodococcus	f__Nocardiaceae	c__Actinobacteria	p__Actinobacteria	TGCAAGTCGAGCGGTAAGGCCTTTCGGGGTACACGAGCGGCGAACGGGTGAGTAACACGTGGGTGATCTGCCCTGCACTTCGGGATAAGCCTGGGAAACTGGGTCTAATACCGGATATGACCTCAGGTTGCATGACTTGGGGTGGAAAGATTTATCGGTGCAGGATGGGCCCGCGGCCTATCAGCTTGTTGGTGGGGTAATGGCCTACCAAGGCGACGACGGGTAGCCGACCTGAGAGGGTGACCGGCCACACTGGGACTGAGACACGGCCCAGACTCCTACGGGAGGCAGCAGTGGGGAATATTGCACAATGGGCGAAAGCCTGATGCAGCGACGCCGCGTGAGGGATGACGGCCTTCGGGTTGTAAACCTCTTTCAGCAGGGACGAAGCGCAAGTGA…
JUb85	Snail B1 (Cernuella sp.?) below sorb fruit	g__Pseudomonas	f__Pseudomonadaceae	c__Gammaproteobacteria	p__Proteobacteria	TGCAGTCGAGCGGATGAGANGAGCTTGCTCTTCGATTCAGCGGCGGACGGGTGAGTAATGCCTAGGAATCTGCCTGGTAGTGGGGGACAACGTTTCGAAAGGAACGCTAATACCGCATACGTCCTACGGGAGAAAGCAGGGGACCTTCGGGCCTTGCGCTATCAGATGAGCCTAGGTCGGATTAGCTAGTTGGTGAGGTAATGGCTCACCAAGGCGACGATCCGTAACTGGTCTGAGAGGATGATCAGTCACACTGGAACTGAGACACGGTCCAGACTCCTACGGGAGGCAGCAGTGGGGAATATTGGACAATGGGCGAAAGCCTGATCCAGCCATGCCGCGTGTGTGAAGAAGGTCTTCGGATTGTAAAGCACTTTAAGTTGGGAGGAAGGGCATTAA…
JUb89	Snail B1 (Cernuella sp.?) below sorb fruit	g__Acinetobacter	f__Moraxellaceae	c__Gammaproteobacteria	p__Proteobacteria	TGCAAGTCGAGCGGAGTGATGGTGCTTGCACTATCACTTAGCGGCGGACGGGTGAGTAATGCTTAGGAATCTGCCTATTAGTGGGGGACAACATTTCGAAAGGAATGCTAATACCGCATACGTCCTACGGGAGAAAGCAGGGGATCTTCGGACCTTGCGCTAATAGATGAGCCTAAGTCGGATTAGCTAGTTGGTGGGGTAAAGGCCTACCAAGGCGACGATCTGTAGCGGGTCTGAGAGGATGATCCGCCACACTGGGACTGAGACACGGCCCAGACTCCTACGGGAGGCAGCAGTGGGGAATATTGGACAATGGGCGCAAGCCTGATCCAGCCATGCCGCGTGTGTGAAGAAGGCCTTATGGTTGTAAAGCACTTTAAGCGAGGAGGAGGCTACTGA…
JUb96	Small beige slug D (Deroceras sp.?) next to apples V6,V7	g__Pseudomonas	f__Pseudomonadaceae	c__Gammaproteobacteria	p__Proteobacteria	TGCAGTCGAGCGGATGAGANGAGCTTGCTCTTCGATTCAGCGGCGGACGGGTGAGTAATACCTAGGAATCTGCCTGGTAGTGGGGGACAACGTTTCGAAAGGAACGCTAATACCGCATACGCCCTACGGGGGAAAGCAGGGGACCTTCGGGCCTTGCGCTATCAGATGAGCCTAGGTCGGATTAGCTAGTTGGTGAGGTAATGGCTCACCAAGGCGACGATCCGTAACTGGTCTGAGAGGATGATCAGTCACACTGGAACTGAGACACGGTCCAGACTCCTACGGGAGGCAGCAGTGGGGAATATTGGACAATGGGCGAAAGCCTGATCCAGCCATGCCGCGTGTGTGAAGAAGGTCTTCGGATTGTAAAGCACTTTAAGTTGGGAGGAAGGGCATTAA…
JUb30	Rotting hawthorn fruits	g__Enterobacter	f__Enterobacteriaceae	c__Gammaproteobacteria	p__Proteobacteria	TTCAGCGAGGAGGAAGGCGATAAGGTTAATAACCTTGTCGATTGACGTTACTCGCAGAAGAAGCACCGGCTAACTCCGTGCCAGCAGCCGCGGTAATACGGAGGGTGCAAGCGTTAATCGGAATTACTGGGCGTAAAGCGCACGCAGGCGGTCTGTCAAGTCGGATGTGAAATCCCCGGGCTCAACCTGGGAACTGCATCCGAAACTGGCAGGCTAGAGTCTTGTAGAGGGGGGTAGAATTCCAGGTGTAGCGGTGAAATGCGTAGAGATCTGGAGGAATACCGGTGGCGAAGGCGGCCCCCTGGACAAAGACTGACGCTCAGGTGCGAAAGCGTGGGGAGCAAACAGGATTAGATACCCTGGTAGTCCACGCTGTAAACGATGTCGACTTGGAGGTTG…
