## Supplementary material for "Natural genetic variation drives microbiome selection in the *Caenorhabditis elegans* gut": Table S2

### Sheet: Sheet1
Strains	City of isolation	Country of isolation	Substrate of isolation
AB1	Adelaide, South Australia	Australia	NA
AB3	Adelaide, South Australia	Australia	NA
CB4853	Altadena, California	U.S.A.	NA
CB4854	Altadena, California	U.S.A.	NA
CB4856	Hawaii	U.S.A.	Pineapple
ED3017	Edinburgh	Scotland	Compost
ED3021	Edinburgh	Scotland	Compost
ED3040	Johannesburg, Gauteng	South Africa	Compost
ED3042	Ceres, Western Cape	South Africa	Compost
ED3052	Ceres, Western Cape	South Africa	Compost
ED3072	Limuru, Kiambu West	Kenya	Compost
GXW0001	Wuhan	China	Kiwi
JU1088	Kakegawa	Japan	Soil
JU1171	Conception	Chile	Compost
JU1218	Santeuil	France	Apple
JU1400	Seville, Andalucia	Spain	Orange
JU1401	Carmona, Andalucia	Spain	Snail
JU1652	Montevideo	Uruguay	Compost
JU258	Ribeiro Frio, Madeira	Portugal	Compost
JU263	Le Blanc, Indre	France	Compost
JU300	Le Blanc, Indre	France	Compost
JU312	Merlet, Lagorce (Ardeche)	France	Snail
JU322	Merlet, Lagorce (Ardeche)	France	Snail
JU323	Merlet, Lagorce (Ardeche)	France	Snail
JU360	Franconville (Val d’Oise)	France	Compost
JU361	Franconville (Val d’Oise)	France	Compost
JU397	Hermanville (Calvados)	France	Compost
JU533	Primel-Trigastrel (Finistere)	France	Compost
JU642	Le Perreux sur Marne	France	Compost
JU775	Lisbon	Portugal	Fruit
KR314	Vancouver, B.C.	Canada	Compost
LKC34	Madagascar	Madagascar	Palm seed
MY1	Lingen, Emsland	Germany	Compost
MY14	Mecklenbeck, Munster	Germany	Compost
MY16	Mecklenbeck, Munster	Germany	Compost
MY2	Roxel, Munster	Germany	Compost
N2	Bristol	U.K.	Compost
PX174	Lincoln City, Oregon	U.S.A.	Compost
