## Supplementary material for "Natural genetic variation drives microbiome selection in the *Caenorhabditis elegans* gut": Table S3

### Sheet: Gut_microbiome_enrichment
		Type 3					Type 2					Type 1																												Mean Enrichment (Gut vs. Lawn)
Genera	Commonality	ED3052	ED3021	ED3017	MY14	ED3042	N2	CB4853	LKC34	JU775	JU1088	GXW0001	ED3040	JU258	JU533	MY1	KR314	JU1171	JU300	JU263	MY2	PX174	JU361	MY16	JU642	JU1218	CB4854	CB4856	ED3072	JU312	JU322	JU1401	JU1652	JU323	JU360	JU397	JU1400	AB1	AB3	Type 3	Type 2	Type 1
Leucobacter	1	30.5484	60.3753	32.4917	33.4557	31.7803	28.6987	60.2312	50.9331	108.15	92.3168	48.881	42.3608	29.4634	29.0656	21.8446	49.3912	90.9469	103.271	27.4675	24.4328	30.5416	23.9389	60.1484	29.0289	39.3012	22.9085	35.9484	9.54538	15.0813	26.3647	61.517	24.7102	74.2947	122.478	100.233	104.111	84.0075	89.0102	37.7303	68.0661	50.7248
Yersinia	1	4.87788	4.07651	7.15268	6.86591	5.45722	2.26018	1.86362	6.91254	1.88135	3.65644	7.08603	2.55652	4.52779	3.44618	1.78951	2.61329	1.14546	2.17519	3.18183	2.47411	3.849	4.63399	4.6494	2.38858	3.01365	2.47936	1.75956	10.0739	5.40063	2.89671	1.6512	5.21474	3.84929	1.74271	1.71327	2.23631	3.87063	5.89087	5.68604	3.31483	3.51106
Raoultella	0.973684	2.65825	3.1115	3.49686	3.13401	3.61195	1.61546	8.4517	3.64196	0.967714	1.85347	13.7063	1.48009	0.964586	1.45629	1.72985	1.22412	1.35183	1.94295	0.528606	1.29556	2.95166	1.30363	2.70623	2.56945	1.15657	2.37543	0	2.25131	0.652398	2.53179	0.665756	2.61972	1.06784	0.50675	0.983894	1.22278	1.71391	1.31065	3.20251	3.30606	1.93821
Enterobacter	0.973684	0.145343	0.332728	0.592245	0.166147	0.309265	0.161198	0	0.25175	0.323536	0.240259	1.52208	0.988847	1.4534	1.40499	0.802277	1.00772	0.233012	0.692852	0.873088	0.831682	1.00466	0.790898	0.544654	0.789024	0.98504	1.61308	1.35919	1.75965	1.53846	1.09737	0.443346	1.99497	0.864499	0.563505	0.465245	0.58882	0.795056	0.747436	0.309146	0.195349	0.991245
Stenotrophomonas	1	0.661292	1.47577	1.84008	1.8914	1.55837	0.743582	0.52452	0.672621	0.398523	0.549287	0.572547	1.33669	1.14555	0.960222	1.09191	1.04447	0.321256	0.413693	0.535219	0.580797	0.349837	0.470498	0.632973	0.551188	0.597766	0.381105	0.183993	0.207206	0.391416	0.327258	0.112212	0.285391	0.185674	0.0923372	0.122813	0.194157	0.12927	0.193807	1.48538	0.577707	0.478973
Pseudomonas	1	1.56531	0.358479	0.57693	0.276737	0.535733	0.123092	0.120694	0.136694	0.146307	0.126709	0.894837	0.246216	0.216619	0.178969	0.127812	0.134087	0.0428646	0.259223	0.168085	0.155503	0.310302	0.275239	0.12302	0.21693	0.214593	0.154408	0.147714	0.334042	0.169958	0.173576	0.0523627	0.209025	0.144307	0.154972	0.0816365	0.0846932	0.0876292	0.196025	0.662638	0.130699	0.19838
Ochrobactrum	1	0.571378	0.408926	0.940333	0.324151	0.6812	1.84679	3.99261	6.57252	13.6149	13.3193	14.4183	15.0549	18.9425	21.2692	20.7752	19.9642	23.2787	22.0105	24.6229	25.3249	24.4688	22.9749	23.3104	23.7566	23.5437	25.7782	28	25.7728	25.741	26.4221	29.438	25.4169	26.8526	26.2884	27.3986	26.3092	27.3886	25.2969	0.585198	7.86921	23.9221
Myroides	1	1.51156	1.73755	1.26752	1.28014	1.43111	0.139906	0.21939	0.0681112	0.163013	0.14704	0.421191	0.502856	0.276154	0.222228	0.284134	0.301883	0.0274854	0.223893	0.118023	0.0707242	0.119612	0.372648	0.0866798	0.164381	0.201936	0.0866656	0.0119792	0.0209766	0.190347	0.0510713	0.0142196	0.0566033	0.0427661	0.0630185	0.0970918	0.0795696	0.0318431	0.17199	1.44558	0.147492	0.153999
Sphingobacterium	1	0.746312	0.713394	0.482007	0.733423	0.628331	1.7576	1.60532	1.26946	0.742496	0.758626	0.0363779	0.0558104	0.0121853	0.00268687	0.0067494	0.0123844	0.123166	0.046314	0.0102682	0.00527656	0.0382119	0.0329654	0.0265241	0.030155	0.0185018	0.0167212	0.0107542	0.00310767	0.00695766	0.0190638	0.00374512	0.0176685	0.0143591	0.00995321	0.0047712	0.0262455	0.00506483	0.0122386	0.660693	1.2267	0.0217224
Chryseobacterium	1	0.996718	0.774024	1.13134	1.41265	1.5714	2.23433	1.64666	3.787	2.75483	1.05985	0.320902	1.60365	0.684086	0.127857	1.29283	0.823379	2.98878	0.224316	1.13879	0.263431	0.250762	0.714642	0.560038	0.688955	0.367698	0.334523	0.0207809	0.0781024	0.0658262	0.174586	0.0178865	0.252176	0.0421605	0.122458	0.0838145	0.0494064	0.0288983	0.0334709	1.17723	2.29653	0.476936
Acinetobacter	1	0.383565	0.957187	0.874216	0.562447	1.16421	0.143842	0.213182	0.0679612	0.0907566	0.183338	0.255814	0.28424	0.108017	0.015924	0.0670495	0.102217	0.0760012	0.196765	0.208889	0.081839	0.149894	0.159947	0.118712	0.15106	0.114355	0.0952946	0.0151691	0.0296613	0.100628	0.103545	0.0107715	0.0537571	0.0423161	0.0748982	0.0479506	0.032779	0.00932302	0.170936	0.788324	0.139816	0.102777
Delftia	1	0.415864	0.743231	1.15435	0.684867	1.16037	0.473125	0.55085	0.30668	0.112137	0.30919	0.144871	0.273583	0.092817	0.134638	0.115152	0.144381	0.0896947	0.0764835	0.110978	0.0417419	0.122262	0.163619	0.0881101	0.113789	0.250599	0.0560047	0.0752329	0.0301354	0.0608745	0.0885894	0.0197114	0.072103	0.0389891	0.0287539	0.10832	0.0478195	0.065141	0.0591751	0.831736	0.350397	0.0969132
Curtobacterium	0.184211	0.587461	2.77495	0.26136	0.449405	0.460378	0.613875	0.62103	0.105263	0.0954324	0	0	0	0	0	0	0	0	0	0	0	0	0	0	0	0	0	0	0	0	0	0	0	0	0	0	0	0	0	0.906711	0.28712	0
Providencia	0.815789	0.51205	3.05934	0.686884	0.775759	1.08566	0.438483	0.22186	0.131554	0.307012	0.370489	1.15457	0.829677	0.21818	0.0725335	0.0572903	0.167998	0.155771	0.842331	0.048898	0.191493	0.952735	0.884607	0.805253	0.417727	0.643953	0.206874	0.0367377	0	0.334484	0.110128	0.0463289	0.17343	0.126018	0.185874	0.113988	0.211502	0.0802407	0.286893	1.22394	0.29388	0.334126
Lactococcus	0.789474	0.434864	0.805072	3.644	1.12454	5.22474	11.4695	10.2593	9.04163	3.42575	5.28269	1.31827	0.917852	0.2548	0	0.1784	0.1744	13.5009	2.6515	0.837728	0.896	1.92167	1.0779	2.29347	2.46018	1.40994	0.483152	1.88586	0.3832	0.2756	0.412	5.95174	0.2024	1.76588	0.3472	4.18338	3.26772	1.2176	0.716	2.24664	7.89579	1.82089
Limnohabitans	0.710526	4.88774	7.23899	2.40409	4.30679	2.7635	3.99019	1.86362	3.42038	2.86543	1.63795	0.718397	2.29252	1.39999	0.888467	0.401031	0.653321	0.605773	0.76908	0.798915	5.36179	0.909429	1.21152	1.23734	1.90701	1.40864	1.32744	0	0.574272	0.68864	0.462774	0	0	0.441194	0.390241	0.797914	0.455581	0	0.40163	4.32022	2.75551	0.932247
Values represent fold-changes in enrichment compared to relative abundances within the lawn.
Commonality refers to proportion of strains where gut colonization was observed by sequencing.
