## Supplementary material for "Natural genetic variation drives microbiome selection in the *Caenorhabditis elegans* gut": Table S4

### Sheet: TableS4.1
Microbe	Correlation(Body size)	P-value(Body size)	Correlation(growth rate)	P-value(growth rate)
Curtobacterium	-0.481213	0.00222432	-0.370485	0.0478348
Leucobacter	0.0427114	0.799023	0.490405	0.00336339
Arthrobacter	-0.480827	0.00224528	-0.80215	2.20231e-07
Rhodococcus	0.0600028	0.720457	0.0648077	0.69908
Chryseobacterium	-0.385819	0.0167409	-0.385093	0.0169649
Myroides	-0.50156	0.00133662	-0.754119	4.58308e-08
Sphingobacterium	-0.377736	0.019382	-0.217654	0.189286
Lactococcus	-0.123539	0.45994	-0.193884	0.243467
Ochrobactrum	0.48957	0.00181127	0.743427	0.00157473
Gluconobacter	0.0112099	0.946744	-0.0972236	0.561453
Delftia	-0.387809	0.0161394	-0.729857	1.99928e-07
Limnohabitans	-0.608561	5.04187e-05	-0.451053	0.00448083
Ramlibacter	-0.331453	0.0420703	-0.734264	1.54811e-07
Citrobacter	0.120727	0.470295	-0.236029	0.153688
Enterobacter	0.451638	0.00442288	0.238621	0.149088
Erwinia	0.102279	0.541176	0.217362	0.189895
Providencia	-0.300718	0.0665724	-0.72571	2.53197e-07
Raoultella	0.133447	0.424451	-0.444651	0.00515817
Yersinia	0.0143262	0.93197	-0.506451	0.00117702
Acinetobacter	-0.334272	0.0402494	-0.813005	5.61198e-10
Pseudomonas	-0.201809	0.224355	-0.740647	1.05936e-07
Stenotrophomonas	-0.410453	0.0104799	-0.86912	1.48337e-12
