## Supplementary material for "Natural genetic variation drives microbiome selection in the *Caenorhabditis elegans* gut": Table S5

### Sheet: Significant_Associated_Regions
Abundance Type	Chromosome	Interval	-LOG10 (P-value)	Microbe	Variance Explained	# of Genes
Absolute	II	II:11915965-12279192	9.14	Gluconobacter	0.626	76
Absolute	II	II:2707668-3460063	15.78	Gluconobacter	0.334	320
Absolute	IV	IV:1941722-2759510	6.26	Gluconobacter
Absolute	V	V:16336870-16718573	8.18	Gluconobacter	0.181	166
Absolute	III	III:2173687-2578338	0.68	Leucobacter	0	85
Absolute	III	III:2173687-2578338	0.68	Enterobacteriaceae	0.011	85
Absolute	V	V:18365057-18641205	6.02	Chryseobacterium	0.171	99
Absolute	X	X:8998713-11420509	9.32	Chryseobacterium	0.248	778
Absolute	X	X:14807446-16227725	6.28	Acinetobacter	0.146	477
Relative	II	II:11915965-12279192	7.69	Gluconobacter	0.563	76
Relative	II	II:12067145-12447805	6.3	Enterobacteriaceae	0.171	106
Relative	III	III:2494297-2803454	6.83	Curtobacterium	0.278	58
Relative	IV	IV: 2357572-2772696	5.6	Curtobacterium	0.0382
Relative	IV	IV: 3697125- 4278131	5.6	Curtobacterium	0.0382
Relative	V	V:13481602-14777699	6.02	Curtobacterium	0.166	505
Relative	V	V:18810891-19550497	6.02	Curtobacterium	0.166	221
Relative	V	V:18365057-18641205	5.69	Chryseobacterium	0.171	99
Relative	X	X:9334761-11420509	5.69	Chryseobacterium	0.171	661
